# A single cell atlas of the healthy breast tissues reveal clinically relevant clusters of breast epithelial cells

**DOI:** 10.1101/2020.06.25.171793

**Authors:** Poornima Bhat-Nakshatri, Hongyu Gao, Patrick C. McGuire, Xiaoling Xuei, Liu Sheng, Jun Wan, Yunlong Liu, Sandra K. Althouse, Austyn Colter, George Sandusky, Anna Maria Storniolo, Harikrishna Nakshatri

## Abstract

Single cell RNA sequencing is an evolving field to elucidate cellular architecture of adult organs. Using normal breast tissues from healthy volunteers and a rapid procurement/processing/sequencing protocol, 13 breast epithelial cell clusters were identified. Approximately 90% of breast cancers were enriched for cell-of-origin signatures derived from differentiated luminal clusters and two minor luminal progenitor clusters. Expression of cell cycle and chromosome segregation-related genes were higher in one of the minor clusters and breast tumors with this cluster signature displayed the highest mutation rate and poor outcome. We identified TBX3 and PDK4 as genes co-expressed with estrogen receptor (ER) in the normal breasts and their expression analyses in >550 breast cancers enabled prognostically relevant cell-of-origin based subclassification of ER+ breast cancers.

**Significance:** This study elucidates different epithelial cell types of the normal breasts and identifies a minor subpopulation of cells from which the majority of breast cancers may originate. This observation should help to develop methods to characterize breast tumors based on cell-of-origin. Although it was suggested that intrinsic subtypes of breast cancers have distinct cells of origins, this study suggests multiple cell-of-origin for an intrinsic subtype of breast cancer, including for hormone responsive breast cancers. Cell-of-origin signatures allowed survival-associated subclassification of intrinsic subtypes. Critically, this normal breast cell atlas would allow for the classification of genes differentially expressed in a breast tumor compared to normal breast due to the cell-of-origin of tumor and those that are acquired due to genomic aberrations.
