## Supplementary Table 4 for "A single cell atlas of the healthy breast tissues reveal clinically relevant clusters of breast epithelial cells"

### Sheet: Mutation frequency per cluster
	Number of samples	Number of mutated genes in any of samples in the cluster	Number of mutated genes that mutated in at least 10% of samples in the cluster	Number of exclusive mutated genes (from columns D, exclusive means not in other clusters) - genes listed in other sheets	average mutations per tumor
Cluster0	1	104	0	0	104
Cluster1a	469	15211	7	0	32.4328
Cluster2	68	6253	7	3	91.9559
Cluster5a	17	1202	60	49	70.7059
Cluster6	13	1006	44	37	77.3846
Cluster8	1	211	0	0	211
Cluster10	6	605	26	21	100.833
Cluster11	74	7648	28	14	103.351
Cluster12	433	15899	6	0	36.7182

### Sheet: Cluster2
FCGBP
LRP2
MXRA5

### Sheet: Cluster5a
ARHGAP25
ARHGEF11
CACNA1E
CDC42
CLCN4
CNNM2
CNTNAP3
COL4A3
FRY
GRIP2
HDLBP
HECTD4
HERC1
HTATSF1
IGSF1
INTU
JMJD1C
KMT2D
LENG1
LILRA2
LRP1B
MAGED1
MAML2
MED12
MYBPC1
MYH13
NF1
NLRP5
NPC1
NVL
OR10S1
PKD1L1
POGZ
PPFIA4
PTPRD
RALGAPB
RP11-1220K2.2
RYR3
SH3KBP1
SIDT2
SLCO1C1
SORL1
STK32A
SUN2
TC2N
TRIM39
XRN1
ZC3HAV1
ZDHHC11

### Sheet: Cluster6
ABCA13
AC009499.1
ADARB2
AGO1
AHNAK2
C2orf16
C6
COPB2
DNAH14
DNAH8
DNAJB8
EPB41L4B
FAT4
HECW1
INTS1
KIAA1377
KIR2DL3
LIPN
LMF1
MED13L
MIB1
MRC2
MTOR
MYH1
PRRC2B
RANBP10
SEZ6L2
SPTA1
SUGP2
SVIL
TAF1
TFR2
TPP2
UNC13C
UNC5D
ZNF292
ZNF746

### Sheet: Cluster10
A2M
BAZ1A
CACNA1B
CHRM2
HRNR
ICK
IFI16
KDM2A
LIG1
MUC5B
NEB
PAPPA2
PMS1
RPTOR
SEC23B
SEMA3D
SLC15A2
SMC6
WBP11P1
WDR17
ZNF200

### Sheet: Cluster11
ANK3
BIRC6
DCC
DMXL2
DNAH17
FAT3
MROH5
MUC4
MYH7B
SCN10A
SYNE1
TECTA
TPR
ZFHX4
